# Comparative study of the mechanism of natural compounds with similar structures using docking and transcriptome data for improving in silico herbal medicine experimentations

**DOI:** 10.1101/2023.04.23.538005

**Authors:** Musun Park, Su-Jin Baek, Sang-Min Park, Jin-Mu Yi, Seongwon Cha

**Affiliations:** Korean Medicine (KM) Data Division, Korea Institute of Oriental Medicine, Daejeon, Republic of Korea; College of Pharmacy, Chungnam National University, Daejeon, Republic of Korea; KM Convergence Research Division, Korea Institute of Oriental Medicine, Daejeon, Republic of Korea

**Keywords:** natural compounds, herbal medicine, similar structure analysis, molecular docking, transcriptome

## Abstract

Natural products have successfully treated several diseases using a multi-component, multi-target mechanism. However, a precise mechanism of action has not been identified. Systems pharmacology methods have been used to overcome these challenges. However, there is a limitation as those similar mechanisms of similar components cannot be identified. In this study, comparisons of physicochemical descriptors, large-scale molecular docking analysis, and RNA-seq analysis were performed to compare the mechanisms of action of similar compounds and to confirm the changes observed when similar compounds were mixed and used. We propose an advanced method for in silico experiments in herbal medicine research based on the results. First, physicochemical descriptors were calculated based on the chemical structures of oleanolic acid (OA), hederagenin (HG), and gallic acid (GA). Similarities were confirmed by calculating the Euclidean, cosine, and Tanimoto distances between the descriptors. Next, the mechanisms of action of OA, HG, and GA were compared and confirmed through in silico-based systems pharmacology analysis using the BATMAN-TCM platform. The proteins interacting with the three compounds were verified through large-scale molecular docking analysis using the druggable proteome. Finally, a drug response transcriptome study was performed using OA, HG, GA, and a combination of OA and HG (COH) with similar structures.A comparison of physicochemical descriptors confirmed that OA and HG were very close. In particular, the two compounds showed a concordance rate of > 99% at cosine and Tanimoto distances. The systems pharmacology analysis results confirmed that OA and HG shared more than 86% of their predicted target proteins and differed only in GA. Systems pharmacology analysis revealed that OA and HG share the mechanisms of cardiac muscle contraction, oxidative phosphorylation, and non-alcoholic fatty liver disease. In a molecular docking analysis of the 50 major druggable proteins, OA and HG shared 38 proteins, while GA shared a few with proteins derived from the other two compounds. In addition, OA and HG were confirmed to act on gonadotropin-releasing hormone (GnRH) secretion, type 2 diabetes mellitus, cholinergic synapses, and calcium signaling pathways, and docking analysis visualization confirmed that the two components interact at the same site. RNA-seq analysis also showed that the differentially expressed genes and pathways derived from OA and HG were similar, and it was confirmed that COH had similar results to OA and HG. Our study has three novel findings. First, an advanced network pharmacology research method was suggested by partially presenting a solution to the difficulty in identifying multicomponent mechanisms. Second, a new natural product analysis method was proposed using large-scale molecular docking analysis. Finally, various biological data and analysis methods were used, such as in silico system pharmacology, docking analysis, and drug response RNA-seq. The results of this study are meaningful in that they suggest an analysis strategy that can improve existing systems pharmacology research analysis methods by showing that natural product-derived compounds with the same scaffold have the same mechanism.
