## Supplementary Material 1 for "Comparative study of the mechanism of natural compounds with similar structures using docking and transcriptome data for improving in silico herbal medicine experimentations"

### Sheet: Sheet1
	Oleanolic acid	Hederagenin	Gallic acid
ABC	26.9755	27.5237	8.91091
ABCGG	20.7352	21.2704	8.56808
nAcid	1	1	1
SpAbs_A	40.7608	42.4806	14.0829
SpMax_A	2.70842	2.71023	2.34292
SpDiam_A	5.41684	5.42045	4.68585
SpAD_A	40.7608	42.4806	14.0829
SpMAD_A	1.23518	1.24943	1.17357
LogEE_A	4.47504	4.5009	3.38342
VE1_A	4.96896	5.01108	3.20159
VE2_A	0.150575	0.147385	0.266799
VE3_A	2.79713	2.83543	1.34597
VR1_A	267.345	287.44	42.8158
VR2_A	8.10136	8.45412	3.56798
VR3_A	6.78246	6.88479	3.93923
nAromAtom	0	0	6
nAromBond	0	0	6
nAtom	81	82	18
nHeavyAtom	33	34	12
nHetero	3	4	5
nH	48	48	6
nC	30	30	7
nO	3	4	5
ATS0dv	306	334	234
ATS1dv	333	347	200
ATS2dv	515	542	289
ATS3dv	566	614	298
ATS4dv	533	606	219
ATS5dv	469	515	174
ATS6dv	369	407	55
ATS7dv	291	338	0
ATS8dv	246	286	0
ATS0d	252	256	64
ATS1d	341	349	74
ATS2d	672	681	102
ATS3d	897	917	103
ATS4d	1031	1051	74
ATS5d	994	1022	42
ATS6d	851	873	17
ATS7d	690	714	5
ATS8d	568	587	1
ATS0s	245.542	279.792	220.889
ATS1s	192.91	204.285	101.333
ATS2s	354.653	370.069	166.667
ATS3s	571.271	590.229	245
ATS4s	837.16	912.41	219.111
ATS5s	828.222	894.764	230
ATS6s	735.271	796.729	122.333
ATS7s	708.535	750.951	21
ATS8s	563.896	613.062	1
ATS0Z	1320	1384	578
ATS1Z	1660	1710	536
ATS2Z	2911	2973	784
ATS3Z	4125	4259	890
ATS4Z	4449	4684	675
ATS5Z	3942	4176	480
ATS6Z	3453	3622	191
ATS7Z	2913	3073	26
ATS8Z	2233	2407	1
ATS0m	5144.6	5400.57	2295.79
ATS1m	6070.65	6266.84	2059.39
ATS2m	10648.2	10870.6	3044.25
ATS3m	14406.4	14960.7	3360.67
ATS4m	14548	15439.9	2415.1
ATS5m	12503.2	13356.5	1755.72
ATS6m	11160.9	11695.4	635.96
ATS7m	9053.3	9656.04	50.4131
ATS8m	6826.05	7465.02	1.01606
ATS0v	14846.7	15063.1	4233.07
ATS1v	20749.7	21019.7	5035.79
ATS2v	36603.9	37008.5	6944.25
ATS3v	53766.8	54507.7	7315.28
ATS4v	61397.3	62694.5	5425.23
ATS5v	56652.3	58240.6	3091.46
ATS6v	48229.8	49627.6	1247.59
ATS7v	40857.7	42001.6	308.208
ATS8v	32275.6	33449.7	31.0837
ATS0se	588.757	602.109	159.853
ATS1se	632.833	645.22	155.073
ATS2se	1264.6	1280.14	210.888
ATS3se	2041.71	2071.02	285.688
ATS4se	3090.39	3138.14	297.241
ATS5se	3328.59	3418.44	211.527
ATS6se	2907.79	2997.71	117.921
ATS7se	2484.64	2566.87	41.8504
ATS8se	2199.07	2253.62	6.71846
ATS0pe	462.896	474.729	133.726
ATS1pe	520.597	531.327	130.869
ATS2pe	1021.04	1035.27	178.91
ATS3pe	1646.15	1670.93	239.534
ATS4pe	2433.66	2477.88	243.584
ATS5pe	2582.8	2657.69	172.232
ATS6pe	2249.44	2324.23	94.8152
ATS7pe	1934.33	1999.21	32.384
ATS8pe	1692.55	1739.46	4.84
ATS0are	456.57	468.82	134.04
ATS1are	507.15	518.1	129.3
ATS2are	997.99	1012.46	176.25
ATS3are	1609.78	1634.71	237.85
ATS4are	2394.86	2439.96	243.77
ATS5are	2547.39	2623.09	173.59
ATS6are	2220.17	2295.75	96.22
ATS7are	1911.33	1976.52	32.78
ATS8are	1674.78	1722.15	4.84
ATS0p	106.938	107.581	25.406
ATS1p	151.133	151.894	30.5852
ATS2p	272.282	273.801	42.5775
ATS3p	413.765	416.445	44.7047
ATS4p	503.291	507.868	33.3031
ATS5p	485.578	493.031	19.1924
ATS6p	412.071	419.921	8.05594
ATS7p	347.671	354.312	2.49353
ATS8p	284.419	289.686	0.444613
ATS0i	13236.2	13421.7	2924.32
ATS1i	12185	12370.4	2701.26
ATS2i	25961.4	26115.3	3651.53
ATS3i	41782.4	42306	5084.45
ATS4i	67569.6	68031.2	5630.16
ATS5i	75980.2	77551.5	4123.94
ATS6i	67048.9	68588.6	2343.01
ATS7i	55964.2	57751	925.388
ATS8i	51220.9	52051.8	184.918
AATS0dv	3.77778	4.07317	13
AATS1dv	3.91765	4.03488	11.1111
AATS2dv	2.97688	3.11494	11.56
AATS3dv	2.02867	2.1773	9.0303
AATS4dv	1.25117	1.41259	6.44118
AATS5dv	1.00644	1.08421	7.25
AATS6dv	0.904412	0.976019	4.23077
AATS7dv	0.850877	0.960227	0
AATS8dv	0.801303	0.916667	0
AATS0d	3.11111	3.12195	3.55556
AATS1d	4.01176	4.05814	4.11111
AATS2d	3.88439	3.91379	4.08
AATS3d	3.21505	3.25177	3.12121
AATS4d	2.42019	2.44988	2.17647
AATS5d	2.13305	2.15158	1.75
AATS6d	2.08578	2.09353	1.30769
AATS7d	2.01754	2.02841	1
AATS8d	1.85016	1.88141	1
AATS0s	3.03138	3.41209	12.2716
AATS1s	2.26953	2.3754	5.62963
AATS2s	2.05002	2.12684	6.66667
AATS3s	2.04757	2.09301	7.42424
AATS4s	1.96516	2.12683	6.44444
AATS5s	1.7773	1.88371	9.58333
AATS6s	1.80213	1.91062	9.41026
AATS7s	2.07174	2.13338	4.2
AATS8s	1.83679	1.96494	1
AATS0Z	16.2963	16.878	32.1111
AATS1Z	19.5294	19.8837	29.7778
AATS2Z	16.8266	17.0862	31.36
AATS3Z	14.7849	15.1028	26.9697
AATS4Z	10.4437	10.9184	19.8529
AATS5Z	8.45923	8.79158	20
AATS6Z	8.46324	8.68585	14.6923
AATS7Z	8.51754	8.73011	5.2
AATS8Z	7.27362	7.71474	1
AATS0m	63.5136	65.8606	127.544
AATS1m	71.4194	72.8702	114.411
AATS2m	61.5505	62.4748	121.77
AATS3m	51.6357	53.052	101.838
AATS4m	34.1503	35.9904	71.0323
AATS5m	26.8308	28.1189	73.1549
AATS6m	27.355	28.0464	48.92
AATS7m	26.4716	27.4319	10.0826
AATS8m	22.2347	23.9263	1.01606
AATS0v	183.293	183.696	235.171
AATS1v	244.114	244.415	279.766
AATS2v	211.583	212.693	277.77
AATS3v	192.713	193.29	221.675
AATS4v	144.125	146.141	159.565
AATS5v	121.571	122.612	128.811
AATS6v	118.21	119.011	95.9683
AATS7v	119.467	119.323	61.6417
AATS8v	105.132	107.21	31.0837
AATS0se	7.2686	7.34279	8.88072
AATS1se	7.44509	7.50256	8.61516
AATS2se	7.30984	7.35713	8.43552
AATS3se	7.31797	7.34403	8.6572
AATS4se	7.25444	7.31501	8.74237
AATS5se	7.14291	7.19671	8.81364
AATS6se	7.12694	7.18875	9.07085
AATS7se	7.26502	7.29226	8.37009
AATS8se	7.16309	7.22314	6.71846
AATS0pe	5.71476	5.78938	7.42919
AATS1pe	6.12467	6.17822	7.27053
AATS2pe	5.90196	5.94981	7.15638
AATS3pe	5.90019	5.92528	7.2586
AATS4pe	5.71281	5.77594	7.16424
AATS5pe	5.5425	5.59514	7.17635
AATS6pe	5.51333	5.57369	7.29348
AATS7pe	5.65592	5.67957	6.4768
AATS8pe	5.51321	5.5752	4.84
AATS0are	5.63667	5.71732	7.44667
AATS1are	5.96647	6.02442	7.18333
AATS2are	5.76873	5.81874	7.05
AATS3are	5.76982	5.79684	7.20758
AATS4are	5.62174	5.68755	7.16971
AATS5are	5.4665	5.52229	7.23292
AATS6are	5.44159	5.5054	7.40154
AATS7are	5.58868	5.61511	6.556
AATS8are	5.45531	5.51971	4.84
AATS0p	1.32022	1.31197	1.41144
AATS1p	1.77804	1.76621	1.69918
AATS2p	1.57388	1.57357	1.7031
AATS3p	1.48303	1.47676	1.35469
AATS4p	1.18143	1.18384	0.979504
AATS5p	1.04201	1.03796	0.799683
AATS6p	1.00998	1.00701	0.619688
AATS7p	1.01658	1.00657	0.498706
AATS8p	0.926445	0.928482	0.444613
AATS0i	163.41	163.679	162.462
AATS1i	143.353	143.842	150.07
AATS2i	150.066	150.088	146.061
AATS3i	149.758	150.021	154.074
AATS4i	158.614	158.581	165.593
AATS5i	163.048	163.266	171.831
AATS6i	164.336	164.481	180.231
AATS7i	163.638	164.065	185.078
AATS8i	166.843	166.833	184.918
ATSC0c	0.778551	0.983616	1.61337
ATSC1c	-0.481156	-0.57528	-1.00462
ATSC2c	0.152851	0.10397	0.03694
ATSC3c	0.0227393	0.0249842	0.562308
ATSC4c	-0.107821	0.0248115	-0.840261
ATSC5c	-0.052025	-0.156921	0.616569
ATSC6c	0.152232	0.116011	-0.077398
ATSC7c	-0.0966103	-0.033614	-0.187271
ATSC8c	-0.0373353	-0.0299331	0.0870486
ATSC0dv	206	221.61	83.7778
ATSC1dv	92.3827	84.3849	-8
ATSC2dv	41.9136	33.5598	0.753086
ATSC3dv	-92.8889	-89.4384	-27.4815
ATSC4dv	-108.852	-107.861	-37.4691
ATSC5dv	6.53086	-7.03212	39.1852
ATSC6dv	-7.2963	-22.4301	-12.7284
ATSC7dv	-93.4444	-73.9833	-4.49383
ATSC8dv	32.7901	31.0946	8.34568
ATSC0d	68.2469	68.4878	14
ATSC1d	38.2964	39.0738	4
ATSC2d	-4.92242	-3.83998	-5.22222
ATSC3d	-33.4801	-35.019	-5.33333
ATSC4d	-25.385	-27.6008	-4.88889
ATSC5d	-10.8032	-11.8989	-1.33333
ATSC6d	-18.7869	-16.7977	3.11111
ATSC7d	-2.67215	-2.33789	2.22222
ATSC8d	12.8173	12.0708	0.444444
ATSC0s	84.6277	105.156	85.679
ATSC1s	-7.97965	-9.99051	-32.0494
ATSC2s	28.8372	24.0968	9.12483
ATSC3s	-1.45484	-0.510803	-0.44856
ATSC4s	-25.4111	-13.5802	-54.4554
ATSC5s	-7.9748	-11.6998	44.8477
ATSC6s	21.6987	7.77867	-0.187929
ATSC7s	-30.56	-29.765	-12.701
ATSC8s	-16.9836	-19.2244	3.03018
ATSC0Z	536	559.61	147.778
ATSC1Z	24.9383	18.9946	-31.1111
ATSC2Z	245.469	210.365	12.642
ATSC3Z	-187	-154.195	-32.3704
ATSC4Z	-372.185	-385.227	-76.8025
ATSC5Z	-81.358	-72.4711	61.1852
ATSC6Z	196.704	128.472	-16.5062
ATSC7Z	-279	-221.081	-6.04938
ATSC8Z	8.90123	13.9482	15.1235
ATSC0m	2569.48	2675.51	687.962
ATSC1m	125.508	99.1524	-134.685
ATSC2m	1182.14	1017.33	56.4866
ATSC3m	-908.655	-752.174	-160.695
ATSC4m	-1784.68	-1851.73	-354.837
ATSC5m	-396.063	-352.373	277.07
ATSC6m	928.87	607.854	-75.3261
ATSC7m	-1330.08	-1053.76	-23.2814
ATSC8m	47.2678	70.7705	71.2861
ATSC0v	4188.89	4199.26	731.36
ATSC1v	401.084	433.51	196.562
ATSC2v	2083.84	1964.21	-51.3171
ATSC3v	-1817.93	-1617.34	-469.337
ATSC4v	-2724.82	-2906.73	-318.716
ATSC5v	-842.495	-772.648	23.879
ATSC6v	818.74	533.766	62.1059
ATSC7v	-1789.98	-1467.1	121.045
ATSC8v	185.406	155.135	70.0983
ATSC0se	3.34274	4.26381	3.5382
ATSC1se	-0.161724	-0.28618	-1.28896
ATSC2se	1.12707	0.907508	0.256797
ATSC3se	-0.160288	-0.0685394	-0.0447393
ATSC4se	-1.21305	-0.639919	-2.15678
ATSC5se	-0.171031	-0.373845	1.82482
ATSC6se	0.735325	0.191776	0.0147618
ATSC7se	-1.41052	-1.4257	-0.500945
ATSC8se	-0.421567	-0.599251	0.125946
ATSC0pe	5.7914	6.91062	4.38869
ATSC1pe	-0.190765	-0.399111	-1.71078
ATSC2pe	2.14271	1.64121	0.42183
ATSC3pe	-0.794911	-0.502655	-0.0320176
ATSC4pe	-3.12454	-2.58752	-2.62791
ATSC5pe	-0.400506	-0.547485	2.37453
ATSC6pe	2.22829	1.18501	-0.21794
ATSC7pe	-3.01182	-2.63775	-0.632998
ATSC8pe	-0.443236	-0.530476	0.230934
ATSC0are	5.71556	7.00098	4.97111
ATSC1are	-0.239287	-0.45517	-1.91111
ATSC2are	2.03307	1.56452	0.439012
ATSC3are	-0.571728	-0.323599	-0.0259259
ATSC4are	-2.75033	-2.05584	-3.0021
ATSC5are	-0.339122	-0.554432	2.65852
ATSC6are	1.94202	0.922844	-0.150247
ATSC7are	-2.81568	-2.57126	-0.721975
ATSC8are	-0.547476	-0.702493	0.228272
ATSC0p	18.7616	18.8192	3.84378
ATSC1p	2.22443	2.55842	1.48495
ATSC2p	9.56692	9.52714	-0.580513
ATSC3p	-8.54551	-7.9092	-2.6807
ATSC4p	-10.7981	-11.3875	-1.75993
ATSC5p	-4.18895	-4.06506	-0.287891
ATSC6p	0.999252	0.432655	0.978143
ATSC7p	-6.52153	-5.76901	0.741127
ATSC8p	0.850769	0.337406	0.182922
ATSC0i	103.367	104.14	23.5659
ATSC1i	12.7577	14.8491	8.52403
ATSC2i	52.8522	53.4231	-3.65626
ATSC3i	-47.1536	-44.1295	-15.6022
ATSC4i	-56.6229	-59.1401	-11.1772
ATSC5i	-23.5504	-23.3153	-1.39717
ATSC6i	0.97544	-1.08204	6.57126
ATSC7i	-33.3601	-30.5329	4.13772
ATSC8i	4.44928	0.900317	0.816911
AATSC0c	0.00961174	0.0119953	0.0896316
AATSC1c	-0.00566066	-0.0066893	-0.0558123
AATSC2c	0.000883534	0.000597531	0.0014776
AATSC3c	8.15027e-05	8.85963e-05	0.0170396
AATSC4c	-0.000253102	5.78357e-05	-0.0247136
AATSC5c	-0.000111642	-0.00033036	0.0256904
AATSC6c	0.000373118	0.000278204	-0.00595369
AATSC7c	-0.000282486	-9.54944e-05	-0.0374541
AATSC8c	-0.000121613	-9.59395e-05	0.0870486
AATSC0dv	2.54321	2.70256	4.65432
AATSC1dv	1.08686	0.98122	-0.444444
AATSC2dv	0.242275	0.192872	0.0301235
AATSC3dv	-0.332935	-0.317158	-0.832772
AATSC4dv	-0.255521	-0.251424	-1.10203
AATSC5dv	0.0140147	-0.0148045	1.63272
AATSC6dv	-0.0178831	-0.0537892	-0.979107
AATSC7dv	-0.273229	-0.21018	-0.898765
AATSC8dv	0.106808	0.0996621	8.34568
AATSC0d	0.842554	0.835217	0.777778
AATSC1d	0.450546	0.454346	0.222222
AATSC2d	-0.0284533	-0.0220688	-0.208889
AATSC3d	-0.12	-0.124181	-0.161616
AATSC4d	-0.0595892	-0.0643376	-0.143791
AATSC5d	-0.0231829	-0.0250503	-0.0555556
AATSC6d	-0.0460464	-0.0402823	0.239316
AATSC7d	-0.00781331	-0.00664174	0.444444
AATSC8d	0.04175	0.0386884	0.444444
AATSC0s	1.04479	1.28239	4.75995
AATSC1s	-0.0938782	-0.116169	-1.78052
AATSC2s	0.166689	0.138487	0.364993
AATSC3s	-0.00521447	-0.00181136	-0.0135927
AATSC4s	-0.0596505	-0.0316555	-1.60163
AATSC5s	-0.0171133	-0.0246312	1.86866
AATSC6s	0.0531831	0.0186539	-0.0144561
AATSC7s	-0.0893568	-0.0845598	-2.54019
AATSC8s	-0.0553211	-0.0616168	3.03018
AATSC0Z	6.61728	6.82451	8.20988
AATSC1Z	0.293391	0.220868	-1.7284
AATSC2Z	1.4189	1.20899	0.505679
AATSC3Z	-0.670251	-0.546789	-0.98092
AATSC4Z	-0.873674	-0.897964	-2.2589
AATSC5Z	-0.174588	-0.152571	2.54938
AATSC6Z	0.482117	0.308087	-1.26971
AATSC7Z	-0.815789	-0.628071	-1.20988
AATSC8Z	0.0289942	0.0447059	15.1235
AATSC0m	31.7219	32.6282	38.2201
AATSC1m	1.47656	1.15294	-7.48247
AATSC2m	6.83315	5.84672	2.25947
AATSC3m	-3.25683	-2.66728	-4.86954
AATSC4m	-4.1894	-4.3164	-10.4364
AATSC5m	-0.849921	-0.741838	11.5446
AATSC6m	2.27664	1.45768	-5.79432
AATSC7m	-3.88911	-2.99365	-4.65628
AATSC8m	0.153967	0.226828	71.2861
AATSC0v	51.7147	51.2105	40.6311
AATSC1v	4.71864	5.04081	10.9201
AATSC2v	12.0453	11.2886	-2.05269
AATSC3v	-6.51589	-5.73525	-14.2223
AATSC4v	-6.3963	-6.77561	-9.374
AATSC5v	-1.80793	-1.62663	0.99496
AATSC6v	2.00672	1.28001	4.77738
AATSC7v	-5.23386	-4.16789	24.209
AATSC8v	0.603928	0.497228	70.0983
AATSC0se	0.0412685	0.0519977	0.196567
AATSC1se	-0.00190263	-0.00332768	-0.0716087
AATSC2se	0.00651483	0.00521556	0.0102719
AATSC3se	-0.000574509	-0.000243048	-0.00135574
AATSC4se	-0.00284753	-0.00149165	-0.0634348
AATSC5se	-0.00036702	-0.000787041	0.0760341
AATSC6se	0.00180227	0.000459894	0.00113553
AATSC7se	-0.00412434	-0.00405027	-0.100189
AATSC8se	-0.00137318	-0.00192068	0.125946
AATSC0pe	0.0714988	0.0842759	0.243816
AATSC1pe	-0.0022443	-0.00464082	-0.0950432
AATSC2pe	0.0123856	0.00943224	0.0168732
AATSC3pe	-0.00284914	-0.00178246	-0.00097023
AATSC4pe	-0.0073346	-0.0060315	-0.0772914
AATSC5pe	-0.000859455	-0.0011526	0.0989387
AATSC6pe	0.0054615	0.00284174	-0.0167646
AATSC7pe	-0.0088065	-0.0074936	-0.1266
AATSC8pe	-0.00144376	-0.00170024	0.230934
AATSC0are	0.0705624	0.0853778	0.276173
AATSC1are	-0.00281514	-0.00529267	-0.106173
AATSC2are	0.0117519	0.00899147	0.0175605
AATSC3are	-0.00204921	-0.00114751	-0.000785634
AATSC4are	-0.00645617	-0.00479216	-0.088297
AATSC5are	-0.00072773	-0.00116723	0.110772
AATSC6are	0.00475984	0.00221305	-0.0115575
AATSC7are	-0.00823298	-0.00730472	-0.144395
AATSC8are	-0.00178331	-0.00225158	0.228272
AATSC0p	0.231625	0.229502	0.213543
AATSC1p	0.0261698	0.0297491	0.0824973
AATSC2p	0.0553001	0.0547537	-0.0232205
AATSC3p	-0.0306291	-0.0280468	-0.0812335
AATSC4p	-0.0253476	-0.0265442	-0.0517626
AATSC5p	-0.00898916	-0.00855801	-0.0119955
AATSC6p	0.00244915	0.00103754	0.0752418
AATSC7p	-0.0190688	-0.0163892	0.148225
AATSC8p	0.00277123	0.00108143	0.182922
AATSC0i	1.27613	1.27	1.30922
AATSC1i	0.150091	0.172664	0.473557
AATSC2i	0.305504	0.307029	-0.14625
AATSC3i	-0.169009	-0.156488	-0.472795
AATSC4i	-0.132918	-0.137856	-0.328741
AATSC5i	-0.0505374	-0.0490849	-0.0582156
AATSC6i	0.00239078	-0.00259483	0.505481
AATSC7i	-0.0975442	-0.0867412	0.827544
AATSC8i	0.0144928	0.00288563	0.816911
MATS1c	-0.588932	-0.557659	-0.622685
MATS2c	0.0919224	0.0498137	0.0164852
MATS3c	0.0084795	0.00738591	0.190107
MATS4c	-0.0263326	0.00482152	-0.275724
MATS5c	-0.0116151	-0.0275408	0.286622
MATS6c	0.038819	0.0231927	-0.066424
MATS7c	-0.0293897	-0.00796097	-0.417867
MATS8c	-0.0126526	-0.00799808	0.971182
MATS1dv	0.427356	0.363071	-0.0954907
MATS2dv	0.0952635	0.0713666	0.00647215
MATS3dv	-0.130911	-0.117355	-0.178925
MATS4dv	-0.100472	-0.0930318	-0.236776
MATS5dv	0.00551065	-0.00547795	0.350796
MATS6dv	-0.0070317	-0.0199031	-0.210365
MATS7dv	-0.107435	-0.0777707	-0.193103
MATS8dv	0.0419974	0.036877	1.7931
MATS1d	0.534739	0.543986	0.285714
MATS2d	-0.0337703	-0.0264229	-0.268571
MATS3d	-0.142424	-0.148681	-0.207792
MATS4d	-0.0707245	-0.077031	-0.184874
MATS5d	-0.027515	-0.0299925	-0.0714286
MATS6d	-0.0546509	-0.0482298	0.307692
MATS7d	-0.00927336	-0.00795212	0.571429
MATS8d	0.0495517	0.0463214	0.571429
MATS1s	-0.0898539	-0.0905875	-0.374063
MATS2s	0.159544	0.107991	0.0766801
MATS3s	-0.00499094	-0.00141248	-0.00285565
MATS4s	-0.0570935	-0.0246847	-0.336481
MATS5s	-0.0163797	-0.0192073	0.392579
MATS6s	0.0509033	0.0145462	-0.00303702
MATS7s	-0.0855263	-0.0659391	-0.53366
MATS8s	-0.0529496	-0.0480483	0.636599
MATS1Z	0.0443371	0.0323639	-0.210526
MATS2Z	0.214423	0.177154	0.061594
MATS3Z	-0.101288	-0.0801214	-0.119481
MATS4Z	-0.132029	-0.131579	-0.275144
MATS5Z	-0.0263836	-0.0223563	0.310526
MATS6Z	0.0728572	0.0451442	-0.154656
MATS7Z	-0.123282	-0.0920316	-0.147368
MATS8Z	0.00438159	0.00655079	1.84211
MATS1m	0.046547	0.0353356	-0.195773
MATS2m	0.215408	0.179193	0.0591172
MATS3m	-0.102668	-0.0817479	-0.127408
MATS4m	-0.132066	-0.132291	-0.27306
MATS5m	-0.0267929	-0.0227361	0.302055
MATS6m	0.0717688	0.0446756	-0.151604
MATS7m	-0.1226	-0.0917505	-0.121828
MATS8m	0.00485364	0.00695192	1.86515
MATS1v	0.0912437	0.0984332	0.268763
MATS2v	0.232919	0.220434	-0.0505201
MATS3v	-0.125997	-0.111994	-0.350036
MATS4v	-0.123684	-0.132309	-0.23071
MATS5v	-0.0349597	-0.0317636	0.0244876
MATS6v	0.0388036	0.0249952	0.117579
MATS7v	-0.101206	-0.0813874	0.595825
MATS8v	0.0116781	0.00970951	1.72524
MATS1se	-0.0461038	-0.0639966	-0.364297
MATS2se	0.157865	0.100304	0.0522564
MATS3se	-0.0139213	-0.0046742	-0.00689707
MATS4se	-0.0690002	-0.0286869	-0.322714
MATS5se	-0.00889347	-0.0151361	0.38681
MATS6se	0.0436718	0.00884449	0.00577679
MATS7se	-0.0999393	-0.0778933	-0.509695
MATS8se	-0.0332744	-0.0369377	0.640729
MATS1pe	-0.0313893	-0.055067	-0.389815
MATS2pe	0.173228	0.111921	0.0692045
MATS3pe	-0.0398489	-0.0211503	-0.00397935
MATS4pe	-0.102584	-0.0715685	-0.317006
MATS5pe	-0.0120206	-0.0136765	0.405792
MATS6pe	0.076386	0.0337195	-0.0687593
MATS7pe	-0.12317	-0.0889174	-0.519242
MATS8pe	-0.0201929	-0.0201747	0.947162
MATS1are	-0.0398957	-0.0619912	-0.384443
MATS2are	0.166546	0.105314	0.0635852
MATS3are	-0.029041	-0.0134404	-0.00284472
MATS4are	-0.0914959	-0.0561289	-0.319717
MATS5are	-0.0103133	-0.0136713	0.401095
MATS6are	0.0674558	0.0259207	-0.0418486
MATS7are	-0.116677	-0.0855576	-0.522843
MATS8are	-0.0252728	-0.026372	0.826553
MATS1p	0.112984	0.129624	0.386326
MATS2p	0.238749	0.238576	-0.108739
MATS3p	-0.132236	-0.122207	-0.380407
MATS4p	-0.109434	-0.11566	-0.242398
MATS5p	-0.0388091	-0.0372895	-0.0561734
MATS6p	0.0105738	0.00452084	0.352349
MATS7p	-0.0823261	-0.0714122	0.694123
MATS8p	0.0119643	0.00471207	0.856602
MATS1i	0.117614	0.135955	0.36171
MATS2i	0.239398	0.241755	-0.111708
MATS3i	-0.132438	-0.123218	-0.361128
MATS4i	-0.104156	-0.108547	-0.251097
MATS5i	-0.0396019	-0.0386494	-0.0444659
MATS6i	0.00187346	-0.00204317	0.386094
MATS7i	-0.0764372	-0.0682999	0.632091
MATS8i	0.0113568	0.00227214	0.623969
GATS1c	1.51044	1.45904	1.47206
GATS2c	0.51505	0.559684	0.677316
GATS3c	0.706244	0.649656	0.664068
GATS4c	0.852853	0.805595	1.23824
GATS5c	0.732048	0.76776	0.854048
GATS6c	0.765047	0.810932	1.31018
GATS7c	1.13947	1.01901	1.60516
GATS8c	1.032	0.991227	5.49453e-05
GATS1dv	0.705882	0.72889	0.732759
GATS2dv	1.20994	1.16794	0.608753
GATS3dv	1.24508	1.17364	0.940801
GATS4dv	1.08437	1.0667	1.26824
GATS5dv	0.879203	0.893377	0.870855
GATS6dv	0.909956	0.928669	1.59993
GATS7dv	1.12076	1.06226	1.74509
GATS8dv	0.841846	0.862808	0
GATS1d	1.05499	1.03829	0.876984
GATS2d	2.04629	2.03912	1.50571
GATS3d	1.63858	1.65241	1.17749
GATS4d	1.08003	1.09447	1.03571
GATS5d	0.921924	0.928725	0.860119
GATS6d	0.994084	0.985577	0.373626
GATS7d	0.882588	0.883659	0
GATS8d	0.693019	0.708857	0
GATS1s	0.844066	0.868994	1.13537
GATS2s	0.398397	0.482503	0.632282
GATS3s	0.650646	0.603605	0.851782
GATS4s	0.960426	0.920141	1.34643
GATS5s	0.736549	0.767569	0.711906
GATS6s	0.646092	0.739176	1.32701
GATS7s	1.38029	1.20188	1.70637
GATS8s	1.06258	1.03833	0
GATS1Z	1.10623	1.08389	0.85
GATS2Z	0.84764	0.859728	0.533774
GATS3Z	1.16675	1.1097	0.892413
GATS4Z	1.14235	1.13518	1.31278
GATS5Z	0.968388	0.964755	0.917904
GATS6Z	0.857843	0.892066	1.52204
GATS7Z	1.12639	1.07879	1.69105
GATS8Z	0.938791	0.944082	0
GATS1m	1.111	1.08879	0.83781
GATS2m	0.853899	0.866022	0.54154
GATS3m	1.1746	1.11956	0.901224
GATS4m	1.144	1.13802	1.30861
GATS5m	0.971338	0.967747	0.92361
GATS6m	0.861163	0.894506	1.51164
GATS7m	1.12272	1.07686	1.66597
GATS8m	0.936936	0.94238	0
GATS1v	1.19376	1.17965	0.617453
GATS2v	0.956613	0.971787	0.96539
GATS3v	1.30713	1.29429	1.24022
GATS4v	1.16356	1.1768	1.16078
GATS5v	1.01291	1.01205	0.974824
GATS6v	0.921031	0.937612	0.850153
GATS7v	1.05774	1.0392	0.581904
GATS8v	0.90333	0.911256	0
GATS1se	0.819336	0.855819	1.15862
GATS2se	0.430792	0.508132	0.65204
GATS3se	0.668596	0.606785	0.868958
GATS4se	0.981416	0.928231	1.33795
GATS5se	0.725715	0.765936	0.715778
GATS6se	0.673042	0.766879	1.25929
GATS7se	1.33782	1.15874	1.62569
GATS8se	1.0411	1.02581	0
GATS1pe	0.900849	0.90591	1.11429
GATS2pe	0.55957	0.602332	0.566846
GATS3pe	0.816717	0.72992	0.829083
GATS4pe	1.043	0.995296	1.35176
GATS5pe	0.811441	0.826883	0.757303
GATS6pe	0.721675	0.797722	1.41097
GATS7pe	1.28011	1.14406	1.78681
GATS8pe	1.01445	1.00715	0
GATS1are	0.86616	0.882535	1.13422
GATS2are	0.506882	0.5622	0.596406
GATS3are	0.755029	0.675316	0.841468
GATS4are	1.02003	0.968871	1.34779
GATS5are	0.778389	0.802336	0.740235
GATS6are	0.700188	0.784084	1.35738
GATS7are	1.30515	1.15156	1.73382
GATS8are	1.02629	1.0157	0
GATS1p	1.21882	1.2101	0.719073
GATS2p	0.979989	0.99329	1.24533
GATS3p	1.34234	1.34244	1.38529
GATS4p	1.15763	1.17205	1.10749
GATS5p	1.01296	1.0127	0.864124
GATS6p	0.942054	0.949309	0.361053
GATS7p	1.0363	1.02422	0.0242555
GATS8p	0.891349	0.901407	0
GATS1i	1.22081	1.21304	0.776092
GATS2i	0.979108	0.990755	1.27262
GATS3i	1.34339	1.34364	1.38441
GATS4i	1.15297	1.16573	1.11076
GATS5i	1.00852	1.00807	0.825784
GATS6i	0.944746	0.949528	0.303428
GATS7i	1.03397	1.02199	8.31971e-05
GATS8i	0.889759	0.90065	0
BCUTc-1h	0.432928	0.432998	0.475676
BCUTc-1l	-0.334386	-0.334388	-0.327322
BCUTdv-1h	6.02204	6.02204	6.02204
BCUTdv-1l	0.991061	0.991903	2.9361
BCUTd-1h	4.1192	4.1192	3.23127
BCUTd-1l	0.972633	0.972637	0.972848
BCUTs-1h	7.0083	7.0083	7.00829
BCUTs-1l	1.06125	1.06064	1.41953
BCUTZ-1h	8.02877	8.02889	8.029
BCUTZ-1l	5.707	5.70702	5.69218
BCUTm-1h	16.0141	16.0143	16.0145
BCUTm-1l	11.7181	11.7181	11.7045
BCUTv-1h	20.8904	20.8902	20.8903
BCUTv-1l	14.7012	14.7011	14.7009
BCUTse-1h	3.71384	3.71392	3.71396
BCUTse-1l	2.45289	2.45291	2.43553
BCUTpe-1h	3.50092	3.50099	3.50104
BCUTpe-1l	2.25688	2.2569	2.23944
BCUTare-1h	3.55486	3.55494	3.55499
BCUTare-1l	2.20691	2.20693	2.18993
BCUTp-1h	1.98149	1.98144	1.98616
BCUTp-1l	0.741558	0.74154	0.741525
BCUTi-1h	13.6427	13.6428	13.643
BCUTi-1l	10.9673	10.9673	10.9529
BalabanJ	1.53811	1.53715	2.53286
SpAbs_DzZ	317.333	334.555	45.5079
SpMax_DzZ	159.041	167.777	23.379
SpDiam_DzZ	231.149	244.344	33.5878
SpAD_DzZ	318.037	335.496	46.5496
SpMAD_DzZ	9.6375	9.86752	3.87913
LogEE_DzZ	159.041	167.777	23.379
SM1_DzZ	0.75	1	1.25
VE1_DzZ	5.66133	5.74638	3.40976
VE2_DzZ	0.171555	0.169011	0.284147
VE3_DzZ	2.92758	2.97235	1.40896
VR1_DzZ	231.473	241.41	46.2361
VR2_DzZ	7.01433	7.10029	3.85301
VR3_DzZ	6.63838	6.71027	4.01608
SpAbs_Dzm	317.344	334.569	45.5246
SpMax_Dzm	159.046	167.783	23.3855
SpDiam_Dzm	231.154	244.35	33.5955
SpAD_Dzm	318.046	335.508	46.5632
SpMAD_Dzm	9.63776	9.86788	3.88027
LogEE_Dzm	159.046	167.783	23.3855
SM1_Dzm	0.747797	0.997062	1.24633
VE1_Dzm	5.66132	5.74637	3.40973
VE2_Dzm	0.171555	0.169011	0.284144
VE3_Dzm	2.92758	2.97234	1.40895
VR1_Dzm	231.474	241.412	46.2384
VR2_Dzm	7.01438	7.10036	3.8532
VR3_Dzm	6.63839	6.71028	4.01613
SpAbs_Dzv	326.928	347.935	60.4069
SpMax_Dzv	162.865	173.169	29.2059
SpDiam_Dzv	235.253	250.137	40.5813
SpAD_Dzv	326.384	347.184	59.4094
SpMAD_Dzv	9.89041	10.2113	4.95078
LogEE_Dzv	162.865	173.169	29.2059
SM1_Dzv	-1.19698	-1.59598	-1.99497
VE1_Dzv	5.65154	5.73297	3.38242
VE2_Dzv	0.171259	0.168617	0.281868
VE3_Dzv	2.92585	2.97001	1.40091
VR1_Dzv	232.965	243.486	47.9483
VR2_Dzv	7.05954	7.16136	3.99569
VR3_Dzv	6.64481	6.71884	4.05244
SpAbs_Dzse	317.355	334.585	45.5421
SpMax_Dzse	159.05	167.789	23.3923
SpDiam_Dzse	231.158	244.357	33.6037
SpAD_Dzse	318.055	335.521	46.5775
SpMAD_Dzse	9.63803	9.86825	3.88146
LogEE_Dzse	159.05	167.789	23.3923
SM1_Dzse	0.745484	0.993979	1.24247
VE1_Dzse	5.66131	5.74635	3.40969
VE2_Dzse	0.171555	0.16901	0.284141
VE3_Dzse	2.92758	2.97234	1.40894
VR1_Dzse	231.476	241.415	46.2409
VR2_Dzse	7.01443	7.10043	3.85341
VR3_Dzse	6.6384	6.71029	4.01619
SpAbs_Dzpe	317.207	334.379	45.3099
SpMax_Dzpe	158.992	167.707	23.3018
SpDiam_Dzpe	231.096	244.268	33.496
SpAD_Dzpe	317.936	335.353	46.3879
SpMAD_Dzpe	9.63443	9.86332	3.86566
LogEE_Dzpe	158.992	167.707	23.3018
SM1_Dzpe	0.776163	1.03488	1.2936
VE1_Dzpe	5.66144	5.74653	3.41017
VE2_Dzpe	0.171559	0.169016	0.284181
VE3_Dzpe	2.9276	2.97237	1.40908
VR1_Dzpe	231.453	241.383	46.2086
VR2_Dzpe	7.01373	7.09949	3.85072
VR3_Dzpe	6.6383	6.71016	4.01549
SpAbs_Dzare	316.818	333.836	44.6975
SpMax_Dzare	158.838	167.489	23.063
SpDiam_Dzare	230.93	244.034	33.2123
SpAD_Dzare	317.623	334.911	45.8879
SpMAD_Dzare	9.62495	9.85033	3.82399
LogEE_Dzare	158.838	167.489	23.063
SM1_Dzare	0.857143	1.14286	1.42857
VE1_Dzare	5.66178	5.74702	3.41145
VE2_Dzare	0.171569	0.16903	0.284288
VE3_Dzare	2.92766	2.97246	1.40946
VR1_Dzare	231.393	241.298	46.1226
VR2_Dzare	7.01191	7.097	3.84355
VR3_Dzare	6.63804	6.70981	4.01362
SpAbs_Dzp	337.488	362.611	76.304
SpMax_Dzp	167.121	179.141	35.4463
SpDiam_Dzp	239.818	256.556	48.2084
SpAD_Dzp	336.012	360.574	73.5983
SpMAD_Dzp	10.1822	10.6051	6.13319
LogEE_Dzp	167.121	179.141	35.4463
SM1_Dzp	-3.24688	-4.32918	-5.41147
VE1_Dzp	5.63857	5.71592	3.36079
VE2_Dzp	0.170866	0.168115	0.280066
VE3_Dzp	2.92355	2.96703	1.3945
VR1_Dzp	234.595	245.716	49.2143
VR2_Dzp	7.10895	7.22693	4.10119
VR3_Dzp	6.65178	6.72795	4.07851
SpAbs_Dzi	318.446	336.108	47.2565
SpMax_Dzi	159.482	168.4	24.0611
SpDiam_Dzi	231.623	245.013	34.3997
SpAD_Dzi	318.933	336.76	47.9779
SpMAD_Dzi	9.66465	9.90471	3.99816
LogEE_Dzi	159.482	168.4	24.0611
SM1_Dzi	0.519403	0.692537	0.865671
VE1_Dzi	5.66032	5.74497	3.40618
VE2_Dzi	0.171525	0.16897	0.283848
VE3_Dzi	2.9274	2.9721	1.40791
VR1_Dzi	231.645	241.652	46.4729
VR2_Dzi	7.01956	7.10741	3.87274
VR3_Dzi	6.63913	6.71127	4.02119
BertzCT	884.973	907.481	307.564
nBonds	85	86	18
nBondsO	37	38	12
nBondsS	83	84	11
nBondsD	2	2	1
nBondsA	0	0	6
nBondsM	2	2	7
nBondsKS	83	84	14
nBondsKD	2	2	4
RNCG	0.215947	0.18828	0.225364
RPCG	0.139116	0.121293	0.14996
C1SP2	1	1	1
C2SP2	1	1	5
C3SP2	1	1	1
C1SP3	7	7	0
C2SP3	11	11	0
C3SP3	3	3	0
C4SP3	6	6	0
HybRatio	0.9	0.9	0
FCSP3	0.9	0.9	0
Xch-6d	0.217698	0.217698	0.0555556
Xch-7d	0.963276	0.951073	0.198742
Xch-6dv	0.199912	0.199912	0.0208333
Xch-7dv	0.846623	0.834419	0.0383675
Xc-3d	5.52216	5.30424	1.16385
Xc-4d	0.821975	0.77316	0
Xc-5d	2.64164	2.50018	0.438832
Xc-6d	0.800737	0.74896	0
Xc-3dv	5.00471	4.78679	0.313978
Xc-4dv	0.797137	0.748321	0
Xc-5dv	1.92466	1.83533	0.044082
Xc-6dv	0.608102	0.575406	0
Xpc-4d	13.2887	13.3365	2.66999
Xpc-5d	22.0434	22.5843	2.97766
Xpc-6d	38.8078	39.7304	4.34583
Xpc-4dv	10.9942	10.8579	0.508711
Xpc-5dv	18.406	18.211	0.485186
Xpc-6dv	31.4897	31.2591	0.507092
Xp-0d	24.2423	24.9494	9.30096
Xp-1d	15.1409	15.7016	5.51974
Xp-2d	16.7922	16.8302	5.28919
Xp-3d	15.0107	15.5261	4.08701
Xp-4d	12.2768	12.6905	2.58578
Xp-5d	10.5002	10.8446	1.98183
Xp-6d	8.99729	9.08072	1.08014
Xp-7d	6.23808	6.47648	0.420855
AXp-0d	0.734614	0.733805	0.77508
AXp-1d	0.409214	0.413199	0.459979
AXp-2d	0.258342	0.255004	0.311129
AXp-3d	0.154749	0.155261	0.204351
AXp-4d	0.0909391	0.0912987	0.123132
AXp-5d	0.0538473	0.0542231	0.0825761
AXp-6d	0.0350089	0.0346592	0.0568497
AXp-7d	0.020188	0.020239	0.0420855
Xp-0dv	22.2605	22.4148	5.8518
Xp-1dv	13.7614	13.9312	3.00325
Xp-2dv	15.0525	14.895	2.16826
Xp-3dv	13.0421	13.1832	1.31663
Xp-4dv	10.6158	10.6503	0.727664
Xp-5dv	8.83738	8.94006	0.417127
Xp-6dv	7.14269	7.1044	0.159685
Xp-7dv	4.86431	4.92248	0.0399604
AXp-0dv	0.67456	0.659259	0.48765
AXp-1dv	0.371931	0.366611	0.250271
AXp-2dv	0.231576	0.225682	0.127545
AXp-3dv	0.134455	0.131832	0.0658316
AXp-4dv	0.0786357	0.0766206	0.0346507
AXp-5dv	0.0453199	0.0447003	0.0173803
AXp-6dv	0.0277926	0.027116	0.00840445
AXp-7dv	0.0157421	0.0153828	0.00399604
SZ	42	43.3333	14.6667
Sm	38.0244	39.3564	14.1637
Sv	45.1483	45.8631	12.1995
Sse	79.3001	80.6307	19.3168
Spe	75.4588	76.8078	18.9216
Sare	76.44	77.84	19.28
Sp	50.606	51.0863	11.7969
Si	91.5951	92.8045	20.2928
MZ	0.518519	0.528455	0.814815
Mm	0.469437	0.479956	0.786871
Mv	0.557386	0.559306	0.677749
Mse	0.979013	0.983302	1.07316
Mpe	0.93159	0.936681	1.0512
Mare	0.943704	0.949268	1.07111
Mp	0.624766	0.623003	0.655381
Mi	1.1308	1.13176	1.12738
SpAbs_D	333.693	352.806	64.6794
SpMax_D	166.847	176.403	32.3397
SpDiam_D	244.202	258.451	46.2484
SpAD_D	333.693	352.806	64.6794
SpMAD_D	10.1119	10.3766	5.38995
LogEE_D	166.847	176.403	32.3397
VE1_D	5.65624	5.73987	3.41476
VE2_D	0.171401	0.16882	0.284563
VE3_D	2.92668	2.97121	1.41043
VR1_D	232.175	242.342	46.0064
VR2_D	7.03561	7.1277	3.83387
VR3_D	6.64141	6.71412	4.0111
NsCH3	7	6	0
NssCH2	10	11	0
NdsCH	1	1	0
NaaCH	0	0	2
NsssCH	4	4	0
NdssC	2	2	1
NaasC	0	0	4
NssssC	6	6	0
NsOH	2	3	4
NdO	1	1	1
SsCH3	16.9457	14.2202	0
SssCH2	10.2504	9.54598	0
SdsCH	2.55655	2.50425	0
SaaCH	0	0	1.68926
SsssCH	1.15728	0.534934	0
SdssC	0.969207	0.897561	-1.29111
SaasC	0	0	-2.33093
SssssC	0.162122	-0.60958	0
SsOH	21.3722	31.8107	34.9533
SdO	12.7532	12.7626	10.3128
MAXdssC	1.51373	1.46805	-1.29111
MAXsOH	10.88	10.9113	8.85648
MAXdO	12.7532	12.7626	10.3128
MINdssC	-0.544524	-0.570484	-1.29111
MINsOH	10.4922	10.4038	8.42074
MINdO	12.7532	12.7626	10.3128
ECIndex	673	696	110
ETA_alpha	16	16.3333	5.16667
AETA_alpha	0.484848	0.480392	0.430556
ETA_shape_p	0.28125	0.265306	0.322581
ETA_shape_y	0.1875	0.183673	0.483871
ETA_shape_x	0.1875	0.183673	0
ETA_beta	21.75	22.5	16.25
AETA_beta	0.659091	0.661765	1.35417
ETA_beta_s	19.25	20	7.25
AETA_beta_s	0.583333	0.588235	0.604167
ETA_beta_ns	2.5	2.5	9
AETA_beta_ns	0.0757576	0.0735294	0.75
ETA_beta_ns_d	0	0	1.5
AETA_beta_ns_d	0	0	0.125
ETA_eta	67.3756	68.4674	5.55202
AETA_eta	2.04168	2.01375	0.462668
ETA_eta_L	13.54	13.7778	1.97941
AETA_eta_L	0.410302	0.40523	0.164951
ETA_eta_R	77.2407	80.3594	16.6586
AETA_eta_R	2.34063	2.36351	1.38821
ETA_eta_RL	15.1409	15.7016	5.51974
AETA_eta_RL	0.458815	0.461811	0.459979
ETA_eta_F	9.86516	11.892	11.1066
AETA_eta_F	0.298944	0.349766	0.925546
ETA_eta_FL	1.60093	1.92372	3.54033
AETA_eta_FL	0.048513	0.0565801	0.295028
ETA_eta_B	1.27331	1.21265	0.394469
AETA_eta_B	0.0385852	0.0356663	0.0328724
ETA_eta_BR	1.70331	1.64265	0.480469
AETA_eta_BR	0.0516156	0.0483133	0.0400391
ETA_dAlpha_B	0.0151515	0.0196078	0.0694444
ETA_epsilon_1	0.491358	0.503252	0.77963
ETA_epsilon_2	0.769697	0.790196	1.01944
ETA_epsilon_3	0.445055	0.444681	0.433333
ETA_epsilon_4	0.486747	0.498413	0.659722
ETA_epsilon_5	0.742857	0.75045	0.839583
ETA_dEpsilon_A	0.0463031	0.0585712	0.346296
ETA_dEpsilon_B	0.00461104	0.00483933	0.119907
ETA_dEpsilon_C	-0.041692	-0.0537318	-0.226389
ETA_dEpsilon_D	0.0268398	0.0397456	0.179861
ETA_dBeta	-16.75	-17.5	1.75
AETA_dBeta	-0.507576	-0.514706	0.145833
ETA_psi_1	0.629921	0.60794	0.422343
ETA_dPsi_A	0.0840787	0.10606	0.291657
fragCpx	313.03	322.04	12.05
fMF	0.271605	0.268293	0.333333
nHBAcc	2	3	4
nHBDon	2	3	4
IC0	1.15417	1.19554	1.57154
IC1	2.52116	2.66232	2.79465
IC2	3.91618	4.17174	3.35021
IC3	4.82339	5.06026	3.90576
IC4	5.48449	5.64378	4.16993
IC5	5.48449	5.64378	4.16993
TIC0	93.488	98.0343	28.2878
TIC1	204.214	218.31	50.3038
TIC2	317.211	342.083	60.3038
TIC3	390.695	414.941	70.3038
TIC4	444.244	462.79	75.0587
TIC5	444.244	462.79	75.0587
SIC0	0.182051	0.18805	0.376875
SIC1	0.397668	0.418765	0.670193
SIC2	0.617709	0.656186	0.803422
SIC3	0.760805	0.795945	0.936651
SIC4	0.865082	0.887728	1
SIC5	0.865082	0.887728	1
BIC0	0.179138	0.185085	0.352409
BIC1	0.391305	0.41216	0.626684
BIC2	0.607825	0.645837	0.751264
BIC3	0.748632	0.783391	0.875844
BIC4	0.85124	0.873727	0.93508
BIC5	0.85124	0.873727	0.93508
CIC0	5.18568	5.16201	2.59838
CIC1	3.81869	3.69523	1.37527
CIC2	2.42367	2.18581	0.819716
CIC3	1.51646	1.29729	0.26416
CIC4	0.855361	0.713772	0
CIC5	0.855361	0.713772	0
MIC0	9.643	10.2313	15.1098
MIC1	23.7225	25.0398	27.2324
MIC2	29.905	31.6126	34.6241
MIC3	33.6747	35.0737	39.1442
MIC4	34.3411	35.6619	39.4104
MIC5	34.3411	35.6619	39.4104
ZMIC0	121.23	124.041	45.9585
ZMIC1	66.3872	65.461	34.6785
ZMIC2	46.8862	43.6307	26.4095
ZMIC3	31.4013	29.562	20.9838
ZMIC4	25.3604	24.3209	20.3863
ZMIC5	25.3604	24.3209	20.3863
Kier1	24.6837	25.6413	10.0833
Kier2	7.27858	7.75758	3.80623
Kier3	3.0609	3.1744	2.25
FilterItLogS	-6.12158	-5.54754	0.262091
VMcGowan	388.27	394.14	110.78
LabuteASA	201.354	206.148	67.1348
PEOE_VSA1	10.2131	15.3196	20.4261
PEOE_VSA2	4.79454	4.79454	0
PEOE_VSA3	0	0	4.79454
PEOE_VSA6	60.1153	53.1915	0
PEOE_VSA7	109.037	103.622	12.1327
PEOE_VSA8	0	5.41499	0
PEOE_VSA9	11.519	18.1258	5.56345
PEOE_VSA11	0	0	17.2485
SMR_VSA1	15.0076	20.1141	25.2206
SMR_VSA4	50.2437	50.2437	0
SMR_VSA5	118.778	111.855	0
SMR_VSA6	0	6.60688	0
SMR_VSA7	11.6491	11.6491	17.6962
SMR_VSA9	0	0	17.2485
SlogP_VSA2	22.2863	33.9997	26.3954
SlogP_VSA3	4.79454	4.79454	0
SlogP_VSA4	50.2437	50.2437	0
SlogP_VSA5	112.674	105.751	10.358
SlogP_VSA6	11.6491	11.6491	12.1327
SlogP_VSA11	0	0	17.2485
EState_VSA1	11.3843	22.9033	23.2178
EState_VSA2	39.0968	34.1847	5.56345
EState_VSA3	11.8358	11.8358	0
EState_VSA4	51.3666	64.2082	12.1327
EState_VSA5	18.4147	5.5731	0
EState_VSA8	54.5422	47.6184	0
EState_VSA9	0	0	20.4261
EState_VSA10	15.0076	20.1141	4.79454
VSA_EState2	12.7532	12.7626	10.3128
VSA_EState3	21.3722	31.8107	34.9533
VSA_EState4	1.67585	0.858465	-0.289074
VSA_EState5	0.806696	0.394501	-3.33296
VSA_EState6	0	0	1.68926
VSA_EState7	12.613	11.5701	0
VSA_EState8	16.9457	14.2703	0
MDEC-22	13.8259	15.5905	0.5
MDEC-23	18.6096	19.8815	6.08364
MDEC-33	3.78638	3.78638	5.08568
MDEO-11	0.45428	0.809435	2.39358
MID	67.1714	69.1849	23.078
AMID	2.0355	2.03485	1.92317
MID_h	5.19655	6.92882	8.66186
AMID_h	0.157471	0.203789	0.721821
MID_C	61.9748	62.2561	14.4162
AMID_C	1.87803	1.83106	1.20135
MID_O	5.19655	6.92882	8.66186
AMID_O	0.157471	0.203789	0.721821
MPC2	65	66	17
MPC3	97	100	20
MPC4	135	139	21
MPC5	195	200	24
MPC6	257	262	19
MPC7	309	320	10
MPC8	383	397	0
MPC9	487	503	0
MPC10	549	570	0
TMPC10	2547	2629	135
piPC1	3.68888	3.71357	2.83321
piPC2	4.26268	4.27667	3.44999
piPC3	4.69135	4.7185	3.93672
piPC4	5.05625	5.0814	4.36469
piPC5	5.46383	5.4848	4.84861
piPC6	5.78383	5.79909	4.84861
piPC7	6.02102	6.04737	4.52315
piPC8	6.2804	6.3081	0
piPC9	6.58341	6.6107	0
piPC10	6.72982	6.76504	0
TpiPC10	8.15133	8.17864	6.27594
apol	84.5121	85.3141	19.7008
bpol	49.0219	49.0219	6.88724
nRing	5	5	1
n6Ring	5	5	1
naRing	0	0	1
n6aRing	0	0	1
nARing	5	5	0
n6ARing	5	5	0
nFRing	1	1	0
nG12FRing	1	1	0
nFARing	1	1	0
nG12FARing	1	1	0
nRot	1	2	1
RotRatio	0.027027	0.0526316	0.0833333
SLogP	7.2336	6.206	0.5016
SMR	132.682	134.093	38.3957
TopoPSA(NO)	57.53	77.76	97.99
TopoPSA	57.53	77.76	97.99
GGI1	13.5	13.5	3.5
GGI2	9.77778	10	2
GGI3	5.8125	5.9375	1
GGI4	5.18222	5.30222	0.924444
GGI5	2.88194	2.97222	0.236111
GGI6	1.52245	1.60327	0
GGI7	0.861111	0.907986	0
GGI8	0.579239	0.599647	0
GGI9	0.380625	0.390625	0
GGI10	0.305683	0.318029	0
JGI1	0.364865	0.355263	0.291667
JGI2	0.150427	0.151515	0.117647
JGI3	0.0708841	0.0698529	0.0588235
JGI4	0.0681871	0.0662778	0.0840404
JGI5	0.0457451	0.0443615	0.0337302
JGI6	0.0267096	0.027174	0
JGI7	0.0200258	0.0197388	0
JGI8	0.0181012	0.0171328	0
JGI9	0.013125	0.0126008	0
JGI10	0.0145563	0.0138273	0
JGT10	0.792627	0.777744	0.585908
Diameter	12	12	6
Radius	6	6	4
TopoShapeIndex	1	1	0.5
PetitjeanIndex	0.5	0.5	0.333333
Vabc	486.751	495.542	139.777
VAdjMat	6.20945	6.24793	4.58496
MWC01	37	38	12
MWC02	5.32301	5.34233	4.07754
MWC03	6.27099	6.29342	4.89035
MWC04	7.26753	7.28824	5.7462
MWC05	8.23986	8.26282	6.58617
MWC06	9.23669	9.25865	7.44132
MWC07	10.2169	10.2409	8.28728
MWC08	11.2145	11.2376	9.14174
MWC09	12.1988	12.2237	9.98953
MWC10	13.197	13.2213	10.8435
TMWC10	153.165	155.369	91.0036
SRW02	4.31749	4.34381	3.21888
SRW04	5.81413	5.83188	4.5326
SRW06	7.52672	7.5438	6.04263
SRW08	9.34058	9.3585	7.64252
SRW10	11.2081	11.2271	9.28776
TSRW10	71.207	72.3051	42.7244
MW	456.36	472.355	170.022
AMW	5.63408	5.76043	9.44564
WPath	2660	2896	188
WPol	82	85	17
Zagreb1	204	208	58
Zagreb2	264	270	66
mZagreb1	13.7917	14.0417	6.05556
mZagreb2	6.54861	6.92361	2.66667
