## Supplementary Material 2 for "Comparative study of the mechanism of natural compounds with similar structures using docking and transcriptome data for improving in silico herbal medicine experimentations"

### Sheet: OA
	Alphafold Entry	Binding Affinty	Protein
1	Q16518_F1	-12.563	RPE65
2	P02768_F1	-12.144	ALB
3	P13612_F1	-11.899	ITGA4
4	O60840_F1	-11.858	CACNA1F
5	Q01668_F1	-11.776	CACNA1D
6	Q15878_F1	-11.734	CACNA1E
7	P00439_F1	-11.717	PAH
8	Q13936_F1	-11.684	CACNA1C
9	Q13639_F1	-11.206	HTR4
10	P06276_F1	-11.186	BCHE
11	P35610_F1	-11.184	SOAT1
12	Q99250_F1	-11.113	SCN2A
13	Q13698_F1	-11.102	CACNA1S
14	P31327_F1	-11.097	CPS1
15	P20702_F1	-11.006	ITGAX
16	Q00975_F1	-10.984	CACNA1B
17	P12931_F1	-10.863	SRC
18	P28845_F1	-10.862	HSD11B1
19	P53396_F1	-10.78	ACLY
20	P21817_F14	-10.733	RYR1
21	P37088_F1	-10.697	SCNN1A
22	P08173_F1	-10.681	CHRM4
23	Q14524_F1	-10.621	SCN5A
24	Q13423_F1	-10.589	NNT
25	P41594_F1	-10.571	GRM5
26	P49019_F1	-10.477	HCAR3
27	P11229_F1	-10.474	CHRM1
28	P12821_F1	-10.471	ACE
29	O00329_F1	-10.411	PIK3CD
30	Q5XXA6_F1	-10.406	ANO1
31	Q16647_F1	-10.384	PTGIS
32	O43613_F1	-10.372	HCRTR1
33	P23458_F1	-10.365	JAK1
34	P00519_F1	-10.363	ABL1
35	Q9P0X4_F1	-10.358	CACNA1I
36	Q9Y6F1_F1	-10.358	PARP3
37	Q03405_F1	-10.357	PLAUR
38	Q13370_F1	-10.347	PDE3B
39	P09619_F1	-10.325	PDGFRB
40	Q9UI33_F1	-10.305	SCN11A
41	P50416_F1	-10.288	CPT1A
42	Q01118_F1	-10.281	SCN7A
43	P48029_F1	-10.277	SLC6A8
44	P02786_F1	-10.271	TFRC
45	Q8TDS4_F1	-10.261	HCAR2
46	P20701_F1	-10.25	ITGAL
47	P31645_F1	-10.24	SLC6A4
48	Q8TCC7_F1	-10.237	SLC22A8
49	O60674_F1	-10.231	JAK2
50	Q92887_F1	-10.202	ABCC2
51	P22033_F1	-10.196	MMUT
52	O95180_F1	-10.19	CACNA1H
53	O95477_F1	-10.176	ABCA1
54	P07947_F1	-10.163	YES1
55	O43614_F1	-10.15	HCRTR2
56	P35499_F1	-10.148	SCN4A
57	Q10588_F1	-10.133	BST1
58	Q14145_F1	-10.1	KEAP1
59	O95838_F1	-10.088	GLP2R
60	P36888_F1	-10.077	FLT3
61	P08912_F1	-10.07	CHRM5
62	P29474_F1	-10.059	NOS3
63	O43497_F1	-10.053	CACNA1G
64	P04275_F2	-10.044	VWF
65	Q8IZS8_F1	-10.042	CACNA2D3
66	P10826_F1	-10.041	RARB
67	Q12791_F1	-9.997	KCNMA1
68	O43451_F1	-9.994	MGAM
69	P35228_F1	-9.977	NOS2
70	P10275_F1	-9.969	AR
71	P51679_F1	-9.955	CCR4
72	P52333_F1	-9.943	JAK3
73	Q15759_F1	-9.933	MAPK11
74	Q99062_F1	-9.911	CSF3R
75	Q02880_F1	-9.903	TOP2B
76	Q969I6_F1	-9.892	SLC38A4
77	Q4U2R8_F1	-9.87	SLC22A6
78	P10253_F1	-9.859	GAA
79	Q9HAB3_F1	-9.859	SLC52A2
80	P14416_F1	-9.859	DRD2
81	P07333_F1	-9.856	CSF1R
82	P20648_F1	-9.85	ATP4A
83	P47871_F1	-9.843	GCGR
84	Q15858_F1	-9.814	SCN9A
85	Q06432_F1	-9.813	CACNG1
86	P0C0L5_F1	-9.807	C4B
87	P22897_F1	-9.799	MRC1
88	P15056_F1	-9.794	BRAF
89	P26358_F1	-9.785	DNMT1
90	Q9NR96_F1	-9.779	TLR9
91	Q12882_F1	-9.766	DPYD
92	P01031_F1	-9.766	C5
93	P29475_F1	-9.765	NOS1
94	Q13224_F1	-9.764	GRIN2B
95	P42685_F1	-9.757	FRK
96	P04746_F1	-9.751	AMY2A
97	P11362_F1	-9.747	FGFR1
98	Q8NET8_F1	-9.741	TRPV3
99	P04626_F1	-9.731	ERBB2
100	Q9Y5Y9_F1	-9.724	SCN10A

### Sheet: HG
	Alphafold Entry	Binding Affinty	Protein
1	P13612_F1	-11.829	ITGA4
2	Q16518_F1	-11.286	RPE65
3	Q01668_F1	-11.259	CACNA1D
4	Q15878_F1	-11.226	CACNA1E
5	Q00975_F1	-10.87	CACNA1B
6	O60840_F1	-10.784	CACNA1F
7	Q13936_F1	-10.779	CACNA1C
8	P02768_F1	-10.743	ALB
9	P06276_F1	-10.739	BCHE
10	Q99250_F1	-10.73	SCN2A
11	P31327_F1	-10.682	CPS1
12	Q13698_F1	-10.632	CACNA1S
13	P20702_F1	-10.613	ITGAX
14	P37088_F1	-10.609	SCNN1A
15	Q13639_F1	-10.575	HTR4
16	P35610_F1	-10.453	SOAT1
17	P21817_F9	-10.445	RYR1
18	Q13423_F1	-10.363	NNT
19	P03952_F1	-10.31	KLKB1
20	Q14524_F1	-10.308	SCN5A
21	P53396_F1	-10.177	ACLY
22	Q13370_F1	-10.172	PDE3B
23	Q10588_F1	-10.086	BST1
24	P20701_F1	-10.056	ITGAL
25	P08173_F1	-10.011	CHRM4
26	P12931_F1	-10.011	SRC
27	Q15759_F1	-9.987	MAPK11
28	P11229_F1	-9.985	CHRM1
29	Q8TDS4_F1	-9.972	HCAR2
30	P02786_F1	-9.959	TFRC
31	O43614_F1	-9.948	HCRTR2
32	O00555_F1	-9.944	CACNA1A
33	P00519_F1	-9.936	ABL1
34	Q8TCC7_F1	-9.934	SLC22A8
35	P23458_F1	-9.925	JAK1
36	P50416_F1	-9.864	CPT1A
37	P36888_F1	-9.854	FLT3
38	Q16850_F1	-9.851	CYP51A1
39	O00329_F1	-9.846	PIK3CD
40	P07947_F1	-9.846	YES1
41	Q03405_F1	-9.84	PLAUR
42	Q9P0X4_F1	-9.835	CACNA1I
43	Q92887_F1	-9.834	ABCC2
44	P29474_F1	-9.792	NOS3
45	P09874_F1	-9.782	PARP1
46	Q5XXA6_F1	-9.768	ANO1
47	P22033_F1	-9.762	MMUT
48	Q14145_F1	-9.76	KEAP1
49	Q9UI33_F1	-9.753	SCN11A
50	O43613_F1	-9.745	HCRTR1
51	O95838_F1	-9.722	GLP2R
52	P48029_F1	-9.719	SLC6A8
53	P09619_F1	-9.705	PDGFRB
54	Q9Y6F1_F1	-9.703	PARP3
55	Q01118_F1	-9.69	SCN7A
56	P31645_F1	-9.687	SLC6A4
57	Q13224_F1	-9.687	GRIN2B
58	Q99062_F1	-9.679	CSF3R
59	P30542_F1	-9.67	ADORA1
60	P01031_F1	-9.66	C5
61	Q15858_F1	-9.626	SCN9A
62	Q12791_F1	-9.612	KCNMA1
63	P04275_F2	-9.597	VWF
64	P07333_F1	-9.593	CSF1R
65	P26358_F1	-9.592	DNMT1
66	Q02880_F1	-9.582	TOP2B
67	Q12879_F1	-9.571	GRIN2A
68	Q8IZS8_F1	-9.566	CACNA2D3
69	P51679_F1	-9.564	CCR4
70	P10275_F1	-9.559	AR
71	P04746_F1	-9.529	AMY2A
72	P15056_F1	-9.524	BRAF
73	Q9HC29_F1	-9.518	NOD2
74	Q9NR96_F1	-9.504	TLR9
75	P28845_F1	-9.502	HSD11B1
76	O95477_F1	-9.502	ABCA1
77	Q12882_F1	-9.489	DPYD
78	P10253_F1	-9.477	GAA
79	P12821_F1	-9.463	ACE
80	P27815_F1	-9.463	PDE4A
81	Q15303_F1	-9.456	ERBB4
82	P52333_F1	-9.454	JAK3
83	O95180_F1	-9.445	CACNA1H
84	P08912_F1	-9.438	CHRM5
85	Q969I6_F1	-9.427	SLC38A4
86	Q16720_F1	-9.417	ATP2B3
87	P51172_F1	-9.406	SCNN1D
88	P35499_F1	-9.395	SCN4A
89	P29475_F1	-9.391	NOS1
90	Q8NET8_F1	-9.388	TRPV3
91	Q7Z3S7_F1	-9.385	CACNA2D4
92	P00374_F1	-9.382	DHFR
93	P04049_F1	-9.375	RAF1
94	P00390_F1	-9.374	GSR
95	Q16647_F1	-9.358	PTGIS
96	P35228_F1	-9.354	NOS2
97	Q9H252_F1	-9.341	KCNH6
98	P41594_F1	-9.334	GRM5
99	P20648_F1	-9.331	ATP4A
100	Q16288_F1	-9.329	NTRK3

### Sheet: GA
	Alphafold Entry	Binding Affinty	Protein
1	P00742_F1	-7.359	F10
2	P13639_F1	-7.354	EEF2
3	P17752_F1	-7.335	TPH1
4	O14842_F1	-7.238	FFAR1
5	P07101_F1	-7.196	TH
6	P07202_F1	-7.185	TPO
7	P10827_F1	-7.123	THRA
8	P03951_F1	-7.122	F11
9	P51580_F1	-7.087	TPMT
10	Q02127_F1	-7.078	DHODH
11	P23280_F1	-7.002	CA6
12	P15121_F1	-6.967	AKR1B1
13	Q13698_F1	-6.967	CACNA1S
14	P01133_F1	-6.951	EGF
15	P48029_F1	-6.937	SLC6A8
16	Q9Y2I1_F1	-6.931	NISCH
17	P14780_F1	-6.895	MMP9
18	Q8IWU9_F1	-6.865	TPH2
19	O43451_F1	-6.859	MGAM
20	P00519_F1	-6.856	ABL1
21	P47989_F1	-6.852	XDH
22	Q99707_F1	-6.829	MTR
23	P31327_F1	-6.812	CPS1
24	O60674_F1	-6.81	JAK2
25	Q13003_F1	-6.803	GRIK3
26	P23458_F1	-6.787	JAK1
27	P14735_F1	-6.782	IDE
28	P22897_F1	-6.782	MRC1
29	Q04609_F1	-6.775	FOLH1
30	P42336_F1	-6.771	PIK3CA
31	O00329_F1	-6.766	PIK3CD
32	P31040_F1	-6.756	SDHA
33	O00764_F1	-6.746	PDXK
34	Q02880_F1	-6.745	TOP2B
35	P22303_F1	-6.741	ACHE
36	P21817_F18	-6.727	RYR1
37	Q10588_F1	-6.707	BST1
38	P11388_F1	-6.686	TOP2A
39	P08922_F1	-6.68	ROS1
40	P20594_F1	-6.673	NPR2
41	Q12882_F1	-6.673	DPYD
42	Q00534_F1	-6.661	CDK6
43	Q95460_F1	-6.656	MR1
44	P08709_F1	-6.642	F7
45	P35228_F1	-6.638	NOS2
46	P03952_F1	-6.637	KLKB1
47	P31939_F1	-6.629	ATIC
48	P41594_F1	-6.622	GRM5
49	O14920_F1	-6.622	IKBKB
50	Q00653_F1	-6.621	NFKB2
51	P14324_F1	-6.62	FDPS
52	P11274_F1	-6.613	BCR
53	P48736_F1	-6.61	PIK3CG
54	P52895_F1	-6.61	AKR1C2
55	Q08289_F1	-6.607	CACNB2
56	P14679_F1	-6.594	TYR
57	P19971_F1	-6.591	TYMP
58	Q16739_F1	-6.586	UGCG
59	Q16518_F1	-6.586	RPE65
60	Q99714_F1	-6.576	HSD17B10
61	P09917_F1	-6.575	ALOX5
62	P01024_F1	-6.572	C3
63	O00555_F1	-6.563	CACNA1A
64	Q7Z2W7_F1	-6.559	TRPM8
65	Q14145_F1	-6.556	KEAP1
66	P31639_F1	-6.555	SLC5A2
67	P04275_F3	-6.554	VWF
68	Q92736_F4	-6.553	RYR2
69	P16066_F1	-6.55	NPR1
70	P07949_F1	-6.549	RET
71	Q9UM01_F1	-6.538	SLC7A7
72	Q9HC29_F1	-6.534	NOD2
73	P16615_F1	-6.526	ATP2A2
74	P35367_F1	-6.516	HRH1
75	Q9Y6F1_F1	-6.504	PARP3
76	Q8IZS8_F1	-6.493	CACNA2D3
77	P00750_F1	-6.493	PLAT
78	P04049_F1	-6.492	RAF1
79	P32418_F1	-6.483	SLC8A1
80	P28482_F1	-6.48	MAPK1
81	Q96QD8_F1	-6.478	SLC38A2
82	P09874_F1	-6.476	PARP1
83	P34969_F1	-6.466	HTR7
84	P00491_F1	-6.466	PNP
85	P24385_F1	-6.464	CCND1
86	Q02156_F1	-6.453	PRKCE
87	P08473_F1	-6.447	MME
88	P42261_F1	-6.439	GRIA1
89	P07550_F1	-6.432	ADRB2
90	P00439_F1	-6.428	PAH
91	P08514_F1	-6.427	ITGA2B
92	P12268_F1	-6.426	IMPDH2
93	P04150_F1	-6.418	NR3C1
94	Q8NBP7_F1	-6.418	PCSK9
95	P54289_F1	-6.413	CACNA2D1
96	Q13233_F1	-6.41	MAP3K1
97	Q13131_F1	-6.41	PRKAA1
98	P51857_F1	-6.407	AKR1D1
99	Q01118_F1	-6.407	SCN7A
100	P35372_F1	-6.406	OPRM1
