## supplementary material 3 for "Comparative study of the mechanism of natural compounds with similar structures using docking and transcriptome data for improving in silico herbal medicine experimentations"

### Sheet: Sheet1
Oleanolic acid		Hedergenin		Combi (O+H)		Gallic acid
Up	Down	Up	Down	Up	Down	Up	Down
KDM7A	KLHL13	IFRD1	KLHL13	TNFRSF12A	DPEP1	GIPR	TMEM98
IFRD1	ASB4	SARS	TUBB4A	KDM7A	CP	SYT7	ARHGEF5
FYN	DPEP1	LAMC2	SLC5A5	IFRD1	BCAS1	RAPGEF3	TTC39A
KCNG1	CP	BCAT1	CA9	FYN	OAS1	CHRNA3	PRTFDC1
SH2D2A	BCAS1	MTHFD2	ALDOC	SAMD4A	TF	HMOX1	SALL4
SARS	TF	ASNS	CCND3	KCNG1	APOL1	DHRS2	AGMAT
TNFRSF9	APOL1	RPS6KA2	HYAL1	SH2D2A	NECAB2	SLC1A1	EPCAM
LAMC2	NECAB2	TUBE1	INSL4	SARS	NCALD	CSPG5	FLNC
BCAT1	RHOV	LAMP3	NR4A1	TNFRSF9	TUBB4A	DNAJB9	EMILIN2
MTHFD2	TUBB4A	COL16A1	C1orf61	HERPUD1	SLC5A5	KIF1A	GLUL
NGEF	SLC5A5	ICAM1	AP1M2	F7	RAB3A	SLX1A	MARCHF4
ASNS	CA9	AARS	EGLN3	LAMC2	CA9	SLC26A10	CAND2
TUBE1	MPP2	PHGDH	KLB	BCAT1	RNF43	ALPK3	ADPRH
MOCOS	ALDOC	IL11	EPHA7	MTHFD2	ALDOC	MARCHF9	HENMT1
NFKB2	BIN2	PCK2	CIDEB	NGEF	CCND3	SEC24D	CYB5R2
LAMP3	CCND3	PABPC1L	UGT1A6	ASNS	HYAL1	CASKIN1	ANPEP
OSBPL6	HYAL1	TRIB3	AXIN2	RPS6KA2	DHCR24	CDK5R2	GREM1
CXCL2	ACYP1	PLA2G4C	PCSK9	SLC6A15	NR4A3	EML6	MAP6
PPP1R15A	INSL4	GARS	CLIC3	TUBE1	INSL4	ZNF469	ACOT4
ICAM1	GAL3ST1	SERPINE1	AGMO	MOCOS	RASL11A	RP11-1212A22.4	DTX3
AARS	AP1M2	AKNA	PRTN3	NFKB2	CDKN2C	SLC22A31	MAGI2
PHGDH	CDKN2D	UNC5B	RP11-644F5.10	LAMP3	NR4A1	SULT1A3	RYR1
IL11	EGLN3	CARS	RP11-315D16.2	OSBPL6	C1orf61	EPPK1	ZNF544
PDGFB	NES	ULBP1		CXCL2	GAL3ST1		PPP1R3G
PCK2	VAV3	PRDM13		COL16A1	AP1M2		C4B
PYGB	FADS2	STC2		PPP1R15A	CDKN2D		PRODH2
PABPC1L	KLB	SLC1A4		SMOX	EGLN3
TRIB3	EPHA7	ARHGEF2		ICAM1	NES
BEX4	HTR2B	KIF21B		AARS	VAV3
NALCN	BAAT	CSTA		PHGDH	FADS2
CCDC113	ARRB1	RBCK1		IL11	KLB
BBC3	ASGR1	FLRT1		PCK2	EPHA7
PLA2G4C	SLC16A3	FBXL16		PYGB	HTR2B
GRB10	PPFIA4	ADM2		PABPC1L	CIDEB
GARS	PRSS35	CHAC1		TRIB3	DNAJB5
SERPINE1	FAM83A	KIF1A		CCDC113	ARRB1
NMRK1	CABYR	GDF15		IGDCC4	FBLN5
AKNA	DACT2	SESN2		RELB	ASGR1
UNC5B	SLC29A4	BEX2		SLC1A5	SLC16A3
CARS	KIAA1161	IRAK2		BBC3	PPFIA4
VDR	NDRG2	SPX		PLA2G4C	SYTL5
ULBP1	UGT1A6	YARS		GRB10	FAM83A
LAMA4	AXIN2	PSAT1		GARS	CABYR
STC2	ZNF608	HRK		SERPINE1	SLC29A4
SLC1A4	PCSK9	SLC26A10		AKNA	KIAA1161
ARHGEF2	CLIC3	FAM129A		UNC5B	NDRG2
GADD45A	FGG	ALDH1L2		CARS	AXIN2
KIF21B	FGA	TM6SF1		ULBP1	PCSK9
CSTA	FGB	PRKG2		VEGFA	CLIC3
PLAU	P2RY6	INHBE		LAMA4	LRG1
EREG	PHOSPHO1	SLC7A1		STC2	FGG
RBCK1	GPX2	JDP2		FHL2	FGA
FLRT1	CALR	PMAIP1		SLC1A4	FGB
FBXL16	NEB	KCNH1		ARHGEF2	GPX2
ADM2	NAP1L2	MARCHF4		GADD45A	CALR
ATF4	HPDL	ANK2		KIF21B	MUC16
CDC42EP1	PALM3	CYP4V2		GOT1	NEB
PODXL	TUBB4B	KLHL3		CSTA	NAP1L2
CHAC1	NCCRP1	OGT		PLAU	AGMO
AJUBA	PRTN3	VLDLR		EREG	PALM3
KIF1A	HMGN5	SLC43A1		RBCK1	TUBB4B
STK33	MT-ND6	CAPN5		FLRT1	NCCRP1
GDF15	HSPA1B	CLGN		FBXL16	FAM111B
ASS1	HSPA1A	CEBPG		ADM2	PRTN3
NPAS1	ADAT3	ROBO3		ATF4	HMGN5
SESN2	MGAM	RAB39B		CDC42EP1	MT-ND6
GFPT2	RP11-468E2.2	TSC22D3		CHAC1	MT-ND5
CCT6B		ABCG1		AJUBA	MT-CO3
BEX2		CBS		KIF1A	HLA-DMA
IRAK2		LY6K		STK33	HSPA1A
SPX		ATF3		KLHDC7B	MICB
YARS		GPT2		GDF15	ADAT3
PSAT1		GREM1		ASS1	EMP2
HRK		MARS		NPAS1	C4B
SLC26A10		PIP5KL1		SESN2	PCDHGC3
FAM129A		DDIT4		GFPT2	MGAM
ALDH1L2		APLF		CCT6B	RP11-1220K2.2
TM6SF1		HOXB9		BEX2	RP11-644F5.10
TUBB2B		SLFNL1		LOXL2	RP11-407N17.3
PRKG2		SNTB1		IRAK2	CSNK2B-LY6G5B-562
ANXA3		NIPAL4		IL15RA
INHBE		GOLT1A		SPX
SLC7A1		BTC		YARS
JDP2		FUT1		PSAT1
WARS		DDIT3		HRK
PMAIP1		MCTP1		CCDC146
SYTL1		LONRF3		SLC26A10
KCNH1		NUPR1		DYSF
MARCHF4		JUN		FAM129A
ANK2		CDH4		ALDH1L2
CYP4V2		PYCR1		NKX2-8
N4BP3		RGPD6		TM6SF1
KLHL3		XPOT		CARF
OGT		SORCS2		PRKG2
VLDLR		NDUFA4L2		ANXA3
LCN2		EIF4EBP1		INHBE
ANKRD1		SERPINA3		SLC7A1
SLC43A1		IARS		JDP2
KLHL35		SLC6A9		WARS
CAPN5		ZNF239		PMAIP1
ESAM		CSF2RA		VAV1
GPD1L		SMOC1		SYTL1
CLGN		APOL6		KCNH1
CEBPG		RP11-1212A22.4		MARCHF4
ROBO3		ZNF853		ANK2
HSPA13		ZNF674		CYP4V2
RAB39B		PSMA1		N4BP3
TSC22D3		RP11-903H12.5		KLHL3
C9orf91		ST20-MTHFS		OGT
XDH		RP11-849F2.7		VLDLR
ABCG1				ANKRD1
CBS				SLC43A1
LY6K				CAPN5
ATF3				ESAM
SLC16A14				GPD1L
TGFA				CLGN
TMEM79				CEBPG
APBB2				ROBO3
CXCL5				RAB39B
CDCP1				TSC22D3
HHIP				C9orf91
GPT2				XDH
SERPINB8				ABCG1
CHRFAM7A				CBS
GREM1				LY6K
MARS				ATF3
PIP5KL1				TMEM79
RBFOX3				APBB2
KRT80				CXCL5
DDIT4				CDCP1
CXCL8				GPT2
APLF				NAV2
RASA4B				GREM1
HOXB9				MARS
GPR27				PIP5KL1
MORN4				KRT80
SLFNL1				DDIT4
CTPS1				CXCL8
KLF11				APLF
SNTB1				HOXB9
NIPAL4				GPR27
ABLIM3				MORN4
IL20RB				SLFNL1
BTC				CTPS1
FUT1				SNTB1
DDIT3				NIPAL4
MCTP1				ABLIM3
FOSL1				IL20RB
NUPR1				BTC
DMRTA1				FUT1
JUN				DDIT3
DPY19L2				MCTP1
ERN1				LONRF3
THBD				FOSL1
FAM132B				TTLL11
TRIM73				NUPR1
OPLAH				DMRTA1
CDH4				HIC1
NSUN7				JUN
CITED4				ODF3B
C2orf82				DPY19L2
PYCR1				ERN1
RGPD6				FAM132B
XPOT				OPLAH
OSBP2				MSC
DRD1				CDH4
SORCS2				NSUN7
SP140L				FJX1
NDUFA4L2				ALOX12B
FAM86B1				CITED4
C2orf88				C2orf82
TCEA1				PYCR1
PEAR1				RGPD6
EIF4EBP1				DUSP8
IARS				XPOT
SLC6A9				SORCS2
CSF2RA				NDUFA4L2
SMOC1				FAM86B1
TSEN15				TCEA1
C6orf48				PEAR1
CPEB1				EIF4EBP1
NPIPA7				SERPINA3
FAM166B				IARS
FAM228B				LONP1
APOL6				ARMCX4
RP11-1212A22.4				SLC6A9
ZNF853				CSF2RA
CDRT4				SMOC1
ZNF674				RP11-176H8.1
TAS2R20				DFNB59
PSMA1				C6orf48
DOC2B				GOLGA8O
				CPEB1
				FAM228B
				APOL6
				RP11-1212A22.4
				ZNF853
				ZNF674
				PSMA1
				RP11-903H12.5
				RP11-849F2.7
				RP11-159D12.5
				DOC2B

### Sheet: venn diagram
OA	HG	combi	GA	OA/HG	OA/combi	HG/combi	combi/GA	OA/HG/combi	OA/HG/combi/GA
PDGFB	PRDM13	TNFRSF12A	GIPR	KLHL13	KDM7A	RPS6KA2	C4B	IFRD1	KIF1A
BEX4	GOLT1A	SAMD4A	SYT7	UGT1A6	FYN	COL16A1		SARS	SLC26A10
NALCN	ZNF239	HERPUD1	RAPGEF3		KCNG1	LONRF3		LAMC2	MARCHF4
NMRK1	ST20-MTHFS	F7	CHRNA3		SH2D2A	SERPINA3		BCAT1	GREM1
VDR	RP11-315D16.2	SLC6A15	HMOX1		TNFRSF9	RP11-903H12.5		MTHFD2	RP11-1212A22.4
PODXL		SMOX	DHRS2		NGEF	RP11-849F2.7		ASNS
TUBB2B		IGDCC4	SLC1A1		MOCOS	NR4A1		TUBE1
LCN2		RELB	CSPG5		NFKB2	C1orf61		LAMP3
KLHL35		SLC1A5	DNAJB9		OSBPL6	CIDEB		ICAM1
HSPA13		VEGFA	SLX1A		CXCL2	AGMO		AARS
SLC16A14		FHL2	ALPK3		PPP1R15A	RP11-644F5.10		PHGDH
TGFA		GOT1	MARCHF9		PYGB			IL11
HHIP		KLHDC7B	SEC24D		CCDC113			PCK2
SERPINB8		LOXL2	CASKIN1		BBC3			PABPC1L
CHRFAM7A		IL15RA	CDK5R2		GRB10			TRIB3
RBFOX3		CCDC146	EML6		LAMA4			PLA2G4C
RASA4B		DYSF	ZNF469		GADD45A			GARS
KLF11		NKX2-8	SLC22A31		PLAU			SERPINE1
THBD		CARF	SULT1A3		EREG			AKNA
TRIM73		VAV1	EPPK1		ATF4			UNC5B
OSBP2		NAV2	TMEM98		CDC42EP1			CARS
DRD1		TTLL11	ARHGEF5		AJUBA			ULBP1
SP140L		HIC1	TTC39A		STK33			STC2
C2orf88		ODF3B	PRTFDC1		ASS1			SLC1A4
TSEN15		MSC	SALL4		NPAS1			ARHGEF2
NPIPA7		FJX1	AGMAT		GFPT2			KIF21B
FAM166B		ALOX12B	EPCAM		CCT6B			CSTA
CDRT4		DUSP8	FLNC		ANXA3			RBCK1
TAS2R20		LONP1	EMILIN2		WARS			FLRT1
ASB4		ARMCX4	GLUL		SYTL1			FBXL16
RHOV		RP11-176H8.1	CAND2		N4BP3			ADM2
MPP2		DFNB59	ADPRH		ANKRD1			CHAC1
BIN2		GOLGA8O	HENMT1		ESAM			GDF15
ACYP1		RP11-159D12.5	CYB5R2		GPD1L			SESN2
BAAT		OAS1	ANPEP		C9orf91			BEX2
PRSS35		NCALD	MAP6		XDH			IRAK2
DACT2		RAB3A	ACOT4		TMEM79			SPX
ZNF608		RNF43	DTX3		APBB2			YARS
P2RY6		DHCR24	MAGI2		CXCL5			PSAT1
PHOSPHO1		NR4A3	RYR1		CDCP1			HRK
HPDL		RASL11A	ZNF544		KRT80			FAM129A
HSPA1B		CDKN2C	PPP1R3G		CXCL8			ALDH1L2
RP11-468E2.2		DNAJB5	PRODH2		GPR27			TM6SF1
		FBLN5			MORN4			PRKG2
		SYTL5			CTPS1			INHBE
		LRG1			ABLIM3			SLC7A1
		MUC16			IL20RB			JDP2
		FAM111B			FOSL1			PMAIP1
		MT-ND5			DMRTA1			KCNH1
		MT-CO3			DPY19L2			ANK2
		HLA-DMA			ERN1			CYP4V2
		MICB			FAM132B			KLHL3
		EMP2			OPLAH			OGT
		PCDHGC3			NSUN7			VLDLR
		RP11-1220K2.2			CITED4			SLC43A1
		RP11-407N17.3			C2orf82			CAPN5
		CSNK2B-LY6G5B-562			FAM86B1			CLGN
					TCEA1			CEBPG
					PEAR1			ROBO3
					C6orf48			RAB39B
					CPEB1			TSC22D3
					FAM228B			ABCG1
					DOC2B			CBS
					DPEP1			LY6K
					CP			ATF3
					BCAS1			GPT2
					TF			MARS
					APOL1			PIP5KL1
					NECAB2			DDIT4
					GAL3ST1			APLF
					CDKN2D			HOXB9
					NES			SLFNL1
					VAV3			SNTB1
					FADS2			NIPAL4
					HTR2B			BTC
					ARRB1			FUT1
					ASGR1			DDIT3
					SLC16A3			MCTP1
					PPFIA4			NUPR1
					FAM83A			JUN
					CABYR			CDH4
					SLC29A4			PYCR1
					KIAA1161			RGPD6
					NDRG2			XPOT
					FGG			SORCS2
					FGA			NDUFA4L2
					FGB			EIF4EBP1
					GPX2			IARS
					CALR			SLC6A9
					NEB			CSF2RA
					NAP1L2			SMOC1
					PALM3			APOL6
					TUBB4B			ZNF853
					NCCRP1			ZNF674
					HMGN5			PSMA1
					MT-ND6			TUBB4A
					HSPA1A			SLC5A5
					ADAT3			CA9
					MGAM			ALDOC
								CCND3
								HYAL1
								INSL4
								AP1M2
								EGLN3
								KLB
								EPHA7
								AXIN2
								PCSK9
								CLIC3
								PRTN3
